# A New Approach for Discovering Functional Links Connecting Non-Coding Regulatory Variants to Gene Targets

**DOI:** 10.1101/2024.06.13.598913

**Authors:** Hammad Farooq, Lin Du, Pourya Delafrouz, Wei Jiang, Constantinos Chronis, Jie Liang

## Abstract

Genome-wide association studies (GWAS) have linked thousands of genetic variants to various complex traits or diseases. However, most identified variants have weak individual effects, are correlated with nearby polymorphisms due to linkage disequilibrium (LD), and are located in non-coding cis-regulatory elements (CREs). These characteristics complicate the assessment of the direct impact of each variant on tissue specific gene expression and phenotype. To address this challenge, we have developed a novel algorithm that leverages polymer folding and 3D chromatin interactions to prioritize and identify putative causal variants and their target genes. From the millions of eQTL-Gene pairs identified by GTEx in human somatic tissues, we classify only ∼10-20% as putative functional eQTL-Gene pairs supported by phenotypic associations confirmed through CRISPR deletion experiments. Our findings show that unlike most variants, functional eQTL-Gene pairs predominantly reside within the same topologically associating domain (TAD) and have strong associations with cell-type specific cis-regulatory elements (CREs), enriched for binding sites of tissue-specific transcription factors. Unlike most approaches that rely on linear distance or other chromatin features (histone code, accessibility), our algorithm emphasizes the importance of physical interactions and 3D chromatin folding in gene regulation, as the identified eQTL-Gene pairs are all among the small fraction of physical chromatin interactions sufficient for chromatin locus folding. Overall, our algorithm reduces false positive associations between DNA variants and genes identified by eQTL analysis and uncovers novel variant-gene pair associations. These findings suggest a mechanism where a small number of regulatory variants control tissue specific gene expression via their physical association with target genes confined within the same TAD. Our approach provides new insights into the molecular mechanisms driving GWAS phenotypes.
