## Supplementary Table 1 for "A New Approach for Discovering Functional Links Connecting Non-Coding Regulatory Variants to Gene Targets"

### Sheet: Hi-C
cell lines	Genome Assembly	Resource	Experiment Set Accessions	Hi-C Contact Matrix	Boundaries calls on Hi-C contact matrices
GM12878	GRCh38	4D Nucleome	4DNES3JX38V5	4DNFI1UEG1HD	4DNFIXP4QG5B
K562	GRCh38	4D Nucleome	4DNESI7DEJTM	4DNFITUOMFUQ	4DNFI4EFYN3Q
IMR-90	GRCh38	4D Nucleome	4DNES1ZEJNRU	4DNFIH7TH4MF	4DNFIMNT2VYL
HepG2	GRCh38	4D Nucleome	4DNESC2DEQIJ	4DNFICSTCJQZ	4DNFIFH6XF5T
K562	hg19	GEO	GSE63525

### Sheet: ChromHMM
cell lines	Genome Assembly	Resource	Experiment Set Accessions	bed file accessions
GM12878	GRCh38	ENCODE	ENCSR310DFZ	ENCFF140VIG
K562	GRCh38	ENCODE	ENCSR365YNI	ENCFF106BGJ
IMR-90	GRCh38	ENCODE	ENCSR563PLZ	ENCFF714POQ
HepG2	GRCh38	ENCODE	ENCSR753TNH	ENCFF013JDN

### Sheet: H3K27ac
Cell lines/Tissue	Genome Assembly	Resource	Experiment Set Accessions	bigWig file accessions	bed file accessions
GM12878	GRCh38	ENCODE	ENCSR000AKC	ENCFF798KYP	ENCFF023LTU
K562	GRCh38	ENCODE	ENCSR000AKP	ENCFF465GBD	ENCFF544LXB
Lung	GRCh38	ENCODE	ENCSR540ADS	ENCFF028TDS	ENCFF314QTE
Liver	GRCh38	ENCODE	ENCSR678LND	ENCFF555QGS	ENCFF193GDV

### Sheet: ATAC-seq
Cell lines/Tissue	Genome Assembly	Resource	Experiment Set Accessions	bigWig file accessions	bed file accessions
GM12878	GRCh38	ENCODE	ENCSR095QNB	ENCFF180ZAY	ENCFF470YYO
K562	GRCh38	ENCODE	ENCSR483RKN	ENCFF600FDO	ENCFF558BLC
Lung	GRCh38	ENCODE	ENCSR647AOY	ENCFF210HIS	ENCFF818EYD
Liver	GRCh38	ENCODE	ENCSR124NNL	ENCFF435JGG	ENCFF488BRH
